# A genetic mouse model with postnatal *Nf1* and *p53* loss recapitulates the histology and transcriptome of human malignant peripheral nerve sheath tumor

**DOI:** 10.1101/2021.05.03.442481

**Authors:** Akira Inoue, Laura J. Janke, Brian L. Gudenas, Hongjian Jin, Yiping Fan, Joshua Paré, Michael R. Clay, Paul A. Northcott, Angela C. Hirbe, Xinwei Cao

## Abstract

**Background:** Malignant peripheral nerve sheath tumors (MPNST) are aggressive sarcomas. Somatic inactivation of *NF1* and cooperating tumor suppressors, including *CDKN2A/B*, PRC2, and p53, is found in most MPNST. Inactivation of the LATS1/2 kinases of the Hippo pathway was recently shown to cause tumors resembling MPNST histologically, although Hippo pathway mutations are rarely found in MPNST. Because existing genetically engineered mouse (GEM) models of MPNST do not recapitulate some of the key genetic features of human MPNST, we aimed to establish a mouse MPNST model that recapitulated the human disease genetically, histologically, and molecularly.

**Methods:** We combined two genetically modified alleles, an *Nf1*;*Trp53 cis*-conditional allele and an inducible *Plp-CreER* allele (NP-Plp), to model the somatic, possibly postnatal, mutational events in human MPNST. We also generated conditional *Lats1*;*Lats2* knockout mice. We performed histopathologic analysis of mouse MPNST models and transcriptomic comparison of mouse models and human nerve sheath tumors.

**Results:** Postnatal *Nf1;Trp53 cis*-deletion resulted in GEM-MPNST that was histologically more similar to human MPNST than the widely used germline *Nf1;Trp53 cis*-heterozygous (NPcis) model and showed partial loss of H3K27me3. At the transcriptome level, *Nf1;p53-*driven GEM-MPNST were distinct from *Lats*-driven GEM-MPNST and resembled human MPNST more closely than do *Lats-*driven tumors.

**Conclusions:** The NP-Plp model recapitulates human MPNST genetically, histologically, and molecularly.

**Key Points:**

1. Postnatal *Nf1;p53 cis*-deletion in NP-Plp mice results in tumors similar to MPNST.
2. The transcriptomes of *Nf1;p53-*driven and *Lats*-driven MPNST models are distinct.
3. NP-Plp model resembles human MPNST genetically, histologically, and molecularly.

**Importance of the Study:** Malignant peripheral nerve sheath tumors (MPNST) are aggressive sarcomas with a poor prognosis and limited treatment options. Existing genetically engineered mouse (GEM) models of MPNST do not recapitulate some of the key genetic features of human MPNST. To model the somatic, possibly postnatal, mutational events seen in MPNST patients, we generated a GEM-MPNST model by combining two genetically modified alleles, an *Nf1*;*Trp53 cis*-conditional allele and a *Plp-CreER* allele. Our histologic and transcriptomic analyses showed that this NP-Plp model resembles human MPNST genetically, histologically, and molecularly—more so than the widely used NPcis model and the recently published *Lats*-driven model. The NP-Plp model is genetically simple, making it easy to maintain and an ideal platform for preclinical studies. Given its tamoxifen-inducible nature, this model can be used to study the time/stage dependency of the tumorigenic potential of Schwann cells.
