## Supplementary material for "A genetic mouse model with postnatal *Nf1* and *p53* loss recapitulates the histology and transcriptome of human malignant peripheral nerve sheath tumor": List of primary antibodies

### Sheet: Sheet1
Antigen	Company	Cat#	Clone	Host	Assay	Dilution
SOX10	Abcam	ab155279	EPR4007	Rabbit	Immunohistochemistry	1:2000
H3K27me3	Cell Signaling	#9733	C36B11	Rabbit	Immunohistochemistry	1:400
Nestin	Aves Labs	NES		Chicken	Immunohistochemistry	1:100
Ki-67	Vector Laboratories	VP-RM04	SP6	Rabbit	Immunohistochemistry	1:500
TAZ	Proteintech	23306-1-AP		Rabbit	Immunohistochemistry	1:200
S100	Dako Agilent	Z0311		Rabbit	Immunohistochemistry	1:2000
LATS1	Cell Signaling	#3477	C66B5	Rabbit	Western blot	1:1000
LATS2	Bethyl Laboratories	A300-479A		Rabbit	Western blot	1:1000
Neurofibromin	Abcam	ab17963		Rabbit	Western blot	1:500
p53	Cell Signaling	#32532	D2H9O	Rabbit	Western blot	1:500
YAP/TAZ	Cell Signaling	#8418	D24E4	Rabbit	Western blot	1:500
GAPDH	Cell Signaling	#2118	14C10	Rabbit	Western blot	1:2000
